# Reversal of splicing infidelity is a pre-activation step in B cell differentiation

**DOI:** 10.1101/2022.05.13.491723

**Authors:** Tina M. O’Grady, Melody Baddoo, Samuel A. Flemington, Nate A. Ungerleider, Erik K. Flemington

## Abstract

B cell activation and differentiation is central to the adaptive immune response. Changes in exon usage can have major impacts on cellular signaling and differentiation but have not been systematically explored in differentiating B cells. We analyzed exon usage and intron retention in RNA-Seq data from subsets of human B cells at various stages of differentiation, and in an *in vitro* laboratory model of B cell activation and differentiation (Epstein Barr virus infection). Blood naïve B cells were found to have an unusual splicing profile, with unannotated splicing events in over 30% of expressed genes. Splicing changed substantially upon naïve B cell entry into secondary lymphoid tissue and before activation, involving significant increases in exon commitment and reductions in intron retention. These changes preferentially involved short introns with weak splice sites and were likely mediated by an overall increase in splicing efficiency induced by the lymphoid environment. The majority of transcripts affected by splicing changes showed restoration of encoded conserved protein domains and/or reduced targeting to the nonsense-mediated decay pathway. Affected genes were enriched in functionally important immune cell activation pathways such as antigen-mediated signaling, cell cycle control and mRNA processing and splicing. Functional observations from donor B cell subsets in progressive states of differentiation and from timecourse experiments using the *in vitro* model suggest that these widespread changes in mRNA splicing play a role in preparing naïve B cells for the decisive step of antigen-mediated activation and differentiation.
