## Supplemental file 1 for "Reversal of splicing infidelity is a pre-activation step in B cell differentiation"

### Sheet: Sheet1
Dataset	Sample	Citation	Source	Accession number
Blueprint Epigenome B cell subsets	bNBC A	D. Adams et al., BLUEPRINT to decode the epigenetic signature written in blood. Nat Biotechnol 30, 224-226 (2012).	EGA	EGAD00001002315
	bNBC B		EGA	EGAD00001002315
	bNBC C		EGA	EGAD00001002315
	tNBC A		EGA	EGAD00001002315
	tNBC B		EGA	EGAD00001002315
	tNBC C		EGA	EGAD00001002315
	GCB A		EGA	EGAD00001002452
	GCB B		EGA	EGAD00001002452
	GCB C		EGA	EGAD00001002452
	PC A		EGA	EGAD00001002323
	PC B		EGA	EGAD00001002323
	PC C		EGA	EGAD00001002323
GM12878	LCL A	H. Cho et al., High-resolution transcriptome analysis with long-read RNA sequencing. PLoS One 9:e108095 (2014).	ENA	SRR1293901
	LCL B		ENA	SRR1293902
GM12878	LCL C	H. Tilgner et al., Defining a personal, allele-specific, and single-molecule long-read transcriptome.PNAS 111:9869-74 (2014).	ENA	SRR1153470
blood NBC infection A	0 dpi A	C. Wang et al., RNA Sequencing Analyses of Gene Expression during Epstein-Barr Virus Infection of Primary B Lymphocytes. J Virol 93 (2019).	ENA	SRP183090
	0 dpi B		ENA	SRP183090
	0 dpi C		ENA	SRP183090
	2 dpi A		ENA	SRP183090
	2 dpi B		ENA	SRP183090
	2 dpi C		ENA	SRP183090
	4 dpi A		ENA	SRP183090
	4 dpi B		ENA	SRP183090
	4 dpi C		ENA	SRP183090
	7 dpi A		ENA	SRP183090
	7 dpi B		ENA	SRP183090
	7 dpi C		ENA	SRP183090
	14 dpi A		ENA	SRP183090
	14 dpi B		ENA	SRP183090
	14 dpi C		ENA	SRP183090
	21 dpi A		ENA	SRP183090
	21 dpi B		ENA	SRP183090
	21 dpi C		ENA	SRP183090
blood NBC infection B	0 dpi	Y. Yanagi et al., RNAseq analysis identifies involvement of EBNA2 in PD-L1 induction during Epstein-Barr virus infection of primary B cells. Virology 557, 44-54 (2021).	ENA	DRR264912
	2 dpi		ENA	DRR264913
	4 dpi		ENA	DRR264914
	7 dpi		ENA	DRR264915
	14 dpi		ENA	DRR264916
	21 dpi		ENA	DRR264917
	28 dpi		ENA	DRR264918
lymphoid NBC infection	0 dpi A	P. Mrozek-Gorska et al., Epstein-Barr virus reprograms human B lymphocytes immediately in the prelatent phase of infection. Proc Natl Acad Sci U S A 116, 16046-16055 (2019).	ENA	ERP114435
	0 dpi B		ENA	ERP114435
	0 dpi C		ENA	ERP114435
	1 dpi A		ENA	ERP114435
	1 dpi B		ENA	ERP114435
	1 dpi C		ENA	ERP114435
	2 dpi A		ENA	ERP114435
	2 dpi B		ENA	ERP114435
	2 dpi C		ENA	ERP114435
	3 dpi A		ENA	ERP114435
	3 dpi B		ENA	ERP114435
	3 dpi C		ENA	ERP114435
	4 dpi A		ENA	ERP114435
	4 dpi B		ENA	ERP114435
	4 dpi C		ENA	ERP114435
	5 dpi A		ENA	ERP114435
	5 dpi B		ENA	ERP114435
	5 dpi C		ENA	ERP114435
	8 dpi A		ENA	ERP114435
	8 dpi B		ENA	ERP114435
	14 dpi A		ENA	ERP114435
	14 dpi B		ENA	ERP114435
	14 dpi C		ENA	ERP114435
EBV(-) Akata infection	0 dpi	T. Inagaki et al., Direct Evidence of Abortive Lytic Infection-Mediated Establishment of Epstein-Barr Virus Latency During B-Cell Infection. Front Microbiol 11, 575255 (2020).	ENA	DRP005926
	2 dpi		ENA	DRP005926
	4 dpi		ENA	DRP005926
	7 dpi		ENA	DRP005926
	10 dpi		ENA	DRP005926
	14 dpi		ENA	DRP005926
blood NBC ΔEBNA2 infection	0 dpi	Y. Yanagi et al., RNAseq analysis identifies involvement of EBNA2 in PD-L1 induction during Epstein-Barr virus infection of primary B cells. Virology 557, 44-54 (2021).	ENA	DRR264926
	2 dpi WT A		ENA	DRR264927
	2 dpi WT B		ENA	DRR264930
	2 dpi ΔEBNA2 A		ENA	DRR264928
	2 dpi ΔEBNA2 B		ENA	DRR264931
ENCODE RBP KD	182 RBP knockdowns in K562 cells	E. Van Nostrand et al., A large-scale binding and functional map of human RNA-binding proteins. Nature 583, 711-719 (2020).	ENCODE	ENCSR795JHH
