## Supplemental file 4 for "Reversal of splicing infidelity is a pre-activation step in B cell differentiation"

### Sheet: 1_unannotated_pvalue_matrix_NBC
	bNBC_A	bNBC_B	bNBC_C	tNBC_A	tNBC_B	tNBC_C	GCB_A	GCB_B	GCB_C	PC_A	PC_B	PC_C	LCL_A	LCL_B	LCL_C
bNBC_A	0	0	0	1.42e-274	4.73e-283	1.27e-254	1.25e-200	1.81e-198	1.12e-170	2.43e-186	4.3e-105	1.55e-59	4.32e-85	9.81e-126	1.05e-49
bNBC_B	0	0	0	3.21549440787e-312	0	2.02e-264	9.46e-227	5.7e-213	5.13e-178	1.95e-195	3.41e-116	5.01e-79	1.26e-96	2.12e-128	1.03e-60
bNBC_C	0	0	0	2.52e-291	2.36222304178e-311	1.41e-258	2.57e-226	7.94e-210	3.67e-200	7.03e-197	2.91e-119	7.5e-90	1.5e-69	2.35e-122	1e-56
tNBC_A	1.42e-274	3.21549440787e-312	2.52e-291	0	0	0	0	0	0	0	3.91e-279	1.62e-158	4e-169	4.9e-251	2.27e-161
tNBC_B	4.73e-283	0	2.36222304178e-311	0	0	0	0	0	0	0	2.36e-296	8.79e-173	6.7e-189	6.82e-277	3.6e-179
tNBC_C	1.27e-254	2.02e-264	1.41e-258	0	0	0	0	0	0	0	6.07755042199e-317	1.64e-184	5.44e-194	1.08e-271	1.99e-187
GCB_A	1.25e-200	9.46e-227	2.57e-226	0	0	0	0	0	0	0	0	3.46e-238	1.74e-206	3.07e-303	1.16e-216
GCB_B	1.81e-198	5.7e-213	7.94e-210	0	0	0	0	0	0	0	0	1.62e-217	5.25e-194	4.42e-297	1.37e-212
GCB_C	1.12e-170	5.13e-178	3.67e-200	0	0	0	0	0	0	0	0	7.02e-240	1.25e-172	3.14e-273	4.8e-204
PC_A	2.43e-186	1.95e-195	7.03e-197	0	0	0	0	0	0	0	0	0	1.08e-167	4.68e-248	3.06e-188
PC_B	4.3e-105	3.41e-116	2.91e-119	3.91e-279	2.36e-296	6.07755042199e-317	0	0	0	0	0	0	2.54e-142	2.47e-192	1.14e-156
PC_C	1.55e-59	5.01e-79	7.5e-90	1.62e-158	8.79e-173	1.64e-184	3.46e-238	1.62e-217	7.02e-240	0	0	0	1.14e-91	2.3e-128	8.13e-105
LCL_A	4.32e-85	1.26e-96	1.5e-69	4e-169	6.7e-189	5.44e-194	1.74e-206	5.25e-194	1.25e-172	1.08e-167	2.54e-142	1.14e-91	0	0	1.69e-283
LCL_B	9.81e-126	2.12e-128	2.35e-122	4.9e-251	6.82e-277	1.08e-271	3.07e-303	4.42e-297	3.14e-273	4.68e-248	2.47e-192	2.3e-128	0	0	0
LCL_C	1.05e-49	1.03e-60	1e-56	2.27e-161	3.6e-179	1.99e-187	1.16e-216	1.37e-212	4.8e-204	3.06e-188	1.14e-156	8.13e-105	1.69e-283	0	0
