## Supplemental file 6 for "Reversal of splicing infidelity is a pre-activation step in B cell differentiation"

### Sheet: RI_overlap_pvalues
Dataset	tNBC_vs_bNBC	GCB_vs_bNBC	PC_vs_bNBC	inf_A_2dpi	inf_A_4dpi	inf_A_7dpi	inf_A_14dpi	inf_A_21dpi	inf_A_28dpi	inf_B_2dpi	inf_B_4dpi	inf_B_7dpi	inf_B_14dpi	inf_B_21dpi	inf_B_28dpi
tNBC_vs_bNBC	0	0	0	1.92021e-91	9.22297e-91	1.36045e-100	4.76992e-93	1.0087e-99	2.91498e-100	2.08073e-230	1.93706e-218	3.79434e-207	4.19162e-232	1.05148e-214	1.75685e-229
GCB_vs_bNBC	0	0	0	1.29629e-171	5.59316e-173	2.25322e-173	5.93384e-167	5.47417e-173	1.40311e-176	0	0	0	0	0	0
PC_vs_bNBC	0	0	0	1.61606e-156	3.48672e-168	1.94418e-169	1.12457e-175	3.70175e-177	1.91767e-178	0	0	0	0	0	0
inf_A_2dpi	1.92021e-91	1.29629e-171	1.61606e-156	0	0	0	0	0	0	4.49134e-268	1.06627e-272	2.25468e-251	1.6541e-257	5.20669e-258	8.19314e-251
inf_A_4dpi	9.22297e-91	5.59316e-173	3.48672e-168	0	0	0	0	0	0	1.11882e-250	1.9304e-270	5.57719e-252	4.4513e-250	6.29e-263	3.2431e-265
inf_A_7dpi	1.36045e-100	2.25322e-173	1.94418e-169	0	0	0	0	0	0	1.07903e-221	5.98564e-233	1.45882e-214	3.79202e-229	2.02971e-236	7.73914e-226
inf_A_14dpi	4.76992e-93	5.93384e-167	1.12457e-175	0	0	0	0	0	0	1.20865e-227	4.30601e-260	1.74025e-239	1.91664e-243	1.95796e-274	1.58819e-262
inf_A_21dpi	1.0087e-99	5.47417e-173	3.70175e-177	0	0	0	0	0	0	4.2326e-253	4.35418e-273	2.67733e-258	2.12959e-260	4.99896e-280	4.26761e-273
inf_A_28dpi	2.91498e-100	1.40311e-176	1.91767e-178	0	0	0	0	0	0	6.40542e-236	6.69395e-251	1.92218e-246	4.66735e-251	1.72323e-254	1.4641e-248
inf_B_2dpi	2.08073e-230	0	0	4.49134e-268	1.11882e-250	1.07903e-221	1.20865e-227	4.2326e-253	6.40542e-236	0	0	0	0	0	0
inf_B_4dpi	1.93706e-218	0	0	1.06627e-272	1.9304e-270	5.98564e-233	4.30601e-260	4.35418e-273	6.69395e-251	0	0	0	0	0	0
inf_B_7dpi	3.79434e-207	0	0	2.25468e-251	5.57719e-252	1.45882e-214	1.74025e-239	2.67733e-258	1.92218e-246	0	0	0	0	0	0
inf_B_14dpi	4.19162e-232	0	0	1.6541e-257	4.4513e-250	3.79202e-229	1.91664e-243	2.12959e-260	4.66735e-251	0	0	0	0	0	0
inf_B_21dpi	1.05148e-214	0	0	5.20669e-258	6.29e-263	2.02971e-236	1.95796e-274	4.99896e-280	1.72323e-254	0	0	0	0	0	0
inf_B_28dpi	1.75685e-229	0	0	8.19314e-251	3.2431e-265	7.73914e-226	1.58819e-262	4.26761e-273	1.4641e-248	0	0	0	0	0	0
AQR	9.43313e-10	6.40682e-19	1.08859e-20	3.92834e-11	4.39075e-09	1.97898e-07	9.95578e-11	4.19728e-12	9.70635e-09	4.19531e-24	1.16778e-24	4.32645e-31	1.96342e-30	3.57937e-35	1.32297e-34
HNRNPC	0.000114899	1.30151e-05	4.13244e-06	0.119714	0.24434	0.168322	0.429126	0.345227	0.372662	2.73511e-05	3.75812e-06	6.39277e-07	7.01455e-06	5.22725e-05	1.68031e-07
SF1	0.39861	0.000633006	0.0134237	0.0148587	0.00668063	0.0331266	0.00305235	0.00480423	0.00197797	0.0282658	0.00436141	0.00658957	0.00153466	0.000599214	0.00252704
PABPN1	0.55085	0.0844978	0.257801	0.000108967	0.000817632	0.369547	0.000214067	5.83409e-05	0.003622	0.000801632	0.00177724	0.0025193	0.0106192	9.49874e-05	0.000629069
RBM39	0.394825	0.0344633	0.0208427	0.0129151	0.00117677	0.0461608	0.00620758	0.000131939	0.00442077	0.0225158	0.0403639	0.0214584	0.00237619	2.78104e-05	0.0217735
HNRNPA2B1	0.162529	0.00695139	0.0115528	0.012191	0.0534796	0.0802854	0.0177103	0.0759526	0.0139759	0.146723	0.0309894	0.101899	0.142718	0.0331852	0.0387293
RBM15	0.116345	0.0751728	0.0181772	0.212569	0.0515606	0.0275147	0.0575574	0.0664023	0.00747223	0.196095	0.235393	0.0165623	0.00933699	0.0148121	0.0167051
PUS1	0.0488175	0.228995	0.12375	0.0469232	0.014677	0.0800863	0.0626698	0.0765925	0.0521913	0.152491	0.0909726	0.0414537	0.148328	0.0360176	0.108195
EIF3D	0.00796669	0.0697737	0.0962671	0.0364488	0.132261	0.205524	0.0491185	0.171929	0.321077	0.47103	0.545166	0.180995	0.112064	0.0671469	0.182202
UTP18	0.502241	0.100644	0.374311	0.0107763	0.00146779	0.183706	0.0775142	0.0890357	0.0119416	0.25017	0.296578	0.319044	0.545886	0.303666	0.626552
FMR1	0.00503073	0.0201838	0.0321913	0.46122	0.486502	0.331575	0.516811	0.555445	0.248503	0.0202837	0.0342655	0.218339	0.458453	0.36087	0.219804
PUF60	0.0132771	0.00747341	0.0363537	0.171457	0.19507	0.320291	0.226176	0.0747409	0.71261	6.59052e-05	0.00071169	0.000118056	0.00195748	8.00545e-05	0.000396192
BOP1	0.0311503	0.0280049	0.0382037	0.296304	0.699043	0.218861	0.715541	0.356537	0.308695	0.0258683	0.0366905	0.0428455	0.102663	0.0385598	0.0431603
RPS19	0.0136442	0.00895013	0.0125104	0.579639	0.593822	0.502739	0.610656	0.632107	0.590839	0.446008	0.495531	0.214183	0.802455	0.839005	0.848253
HNRNPAB	0.360745	0.0562617	0.0232544	0.101949	0.294948	0.44941	0.127508	0.148137	0.290822	0.0914358	0.127245	0.146701	0.214562	0.0499763	0.147729
HNRNPUL1	0.329019	0.135312	0.547208	0.0988155	0.105364	0.0685843	0.113626	0.125199	0.103981	0.265247	0.302263	0.320017	0.262095	0.307869	0.0816534
SNRNP200	0.557175	0.227388	0.305637	0.0516723	0.0617838	0.253999	0.0758821	0.0428925	0.0595566	0.0584238	0.0997846	0.124817	0.010145	0.0103231	0.013367
TIAL1	0.0344182	0.0168851	0.0259202	0.580084	0.311675	0.465678	0.336568	0.369521	0.596694	0.235262	0.0162841	0.0636314	0.230215	0.0561784	0.0641927
PABPC1	0.328493	0.13544	0.173647	0.239226	0.848358	0.156777	0.567867	0.120629	0.0890541	0.175915	0.437591	0.253497	0.36301	0.0994728	0.110987
EFTUD2	0.4958	0.032093	0.0537397	0.336325	0.200185	0.616932	0.22893	0.024897	0.0370342	0.134744	0.110914	0.070234	0.0113786	0.0266009	0.032937
SRFBP1	0.0549044	0.0591219	0.0787789	0.39222	0.151257	0.29779	0.166199	0.186374	0.406876	0.195921	0.0906245	0.103993	0.0644303	0.0265921	0.0303631
PRPF8	0.267263	0.0827057	0.25399	0.0404585	0.288529	0.647318	0.056398	0.07045	0.125726	0.0320366	0.00620421	0.0084	0.000146409	1.50192e-05	2.14924e-05
PPP1R8	0.324242	0.0409016	0.384652	0.0789395	0.250987	0.405955	0.0278483	0.034575	0.0859865	0.170699	0.429501	0.246606	0.355632	0.228916	0.106853
HNRNPF	0.0772806	0.198728	0.0496755	0.528381	0.542224	0.454395	0.55872	0.579755	0.539295	0.369566	0.415114	0.436681	0.36568	0.421936	0.437743
EIF4G1	0.131199	0.0893326	0.111656	0.243759	0.257527	0.557362	0.274487	0.296922	0.25457	0.0673462	0.0881978	0.099353	0.52557	0.589565	0.295928
RPS3A	0.248227	0.227283	0.273152	0.420182	0.171965	0.321649	0.188485	0.0656698	0.169142	0.0861006	0.11616	0.132354	0.0837866	0.0381365	0.133188
SRSF1	0.632355	0.299045	0.585137	0.027406	0.0893791	0.46256	0.231688	0.128519	0.389373	0.483137	0.575341	0.435615	0.664645	0.588666	0.61896
DAZAP1	0.214042	0.351391	0.380196	0.300657	0.310466	0.250487	0.322412	0.338378	0.308415	0.492747	0.526287	0.54169	0.489795	0.531194	0.542477
GPKOW	0.0791099	0.598861	0.635805	0.534658	0.548574	0.460232	0.565122	0.192503	0.162352	0.115333	0.0287462	0.444336	0.759547	0.799207	0.809441
EIF4A3	0.397387	0.0489345	0.0440554	0.862971	0.42721	0.544727	0.473817	0.832088	0.419349	0.00687642	0.0170865	0.0054268	0.0296087	0.0384834	0.00555989
FXR1	0.238065	0.0603021	0.0399822	0.895166	0.907086	0.584435	0.571731	0.934884	0.904673	0.816019	0.752072	0.47313	0.320518	0.440956	0.641421
DNAJC21	0.285338	0.0969947	0.114463	0.396569	0.408537	1	0.422946	0.441501	0.405988	0.198597	0.0403259	0.0448656	0.610332	0.0417256	0.00328766
XPO5	0.658745	0.263182	0.882036	0.456916	0.812358	0.353522	0.0702952	0.0210456	0.0601815	0.528334	0.592883	0.17077	0.273112	0.157107	0.171791
DROSHA	0.721432	0.0519057	0.703353	0.261317	0.567721	0.434636	0.118062	0.0438542	0.102291	0.406978	0.478177	0.134943	0.200751	0.122414	0.135925
TRIM56	0.157408	0.361601	0.145694	0.674394	0.688553	0.595267	0.705161	0.725945	0.68558	0.286716	0.643668	0.667	0.587065	0.3454	0.363573
DDX47	0.0455928	0.170123	0.207137	0.724327	1	1	0.753986	0.774408	1	0.677069	0.440236	0.46779	0.376367	0.448987	0.223538
PSIP1	0.601483	0.190118	0.0738256	0.748839	0.762226	0.286444	0.777739	0.796799	0.759419	0.708081	0.756436	0.777371	0.703685	0.76319	0.778368
RCC2	0.066447	0.23184	0.278401	0.781491	0.794285	0.706529	0.809007	0.826873	0.7916	0.237829	0.547505	0.821795	0.233378	0.300831	0.320832
PCBP2	0.500607	0.080297	0.121896	0.343273	0.373117	0.837424	0.116508	0.459342	0.575362	0.392551	0.115332	0.0143328	0.134346	0.123333	0.143213
SF3B1	0.199884	0.521699	0.344954	0.689083	0.0799586	0.573319	0.092609	0.760782	0.428235	0.608589	0.273306	0.156517	0.203274	0.692758	0.508764
WDR3	0.427285	0.632748	0.669347	0.178063	0.188829	0.48613	0.592895	0.220883	0.573225	0.425473	0.8223	0.496352	0.421246	0.186428	0.497513
SND1	1	1	0.579793	0.48395	0.497359	0.413253	0.136171	0.148869	0.124819	0.301858	0.342554	0.362262	0.706383	0.34875	0.363189
CPSF6	0.342496	0.529662	0.565682	0.467509	0.480651	0.398296	0.496388	0.516531	0.477859	0.694622	0.324752	0.744599	0.691536	0.734131	0.745338
LARP7	0.284733	0.452731	0.486486	1	0.407528	0.333596	1	0.440477	0.404987	0.197786	0.227848	0.242605	0.609321	0.65306	0.664793
SUGP2	0.730972	0.378828	0.717627	0.277828	0.586296	0.451787	0.321588	0.149845	0.293215	0.428205	0.733125	0.534477	0.666673	0.290957	0.313178
TRA2A	1	1	1	0.302925	0.312797	0.25244	0.324808	0.340788	0.310726	1	1	1	1	1	0.545296
EIF3A	0.223293	0.0549804	0.194026	0.718644	0.738312	0.876788	0.940863	0.949882	0.931348	0.0480847	0.0277845	0.0902032	0.243921	0.17684	0.0910013
YTHDC2	0.554013	0.030703	0.467558	0.509874	0.535753	0.373935	0.566568	0.365348	0.530307	0.0860823	0.127952	0.151478	0.179776	0.135135	0.0699774
NSUN2	0.465076	0.282631	0.322768	0.602455	0.616649	0.52471	0.633555	0.655761	0.613742	0.488808	0.539484	0.562572	1	0.546861	0.868072
PUM2	0.67128	0.864261	0.889661	0.192282	0.207276	0.358767	0.506629	0.254044	0.811585	0.304734	0.617093	0.64524	0.797879	0.626168	0.398113
SMN1	0.338166	0.523971	0.559784	1	1	0.392161	1	0.509635	0.471018	1	0.723037	0.0884457	0.685279	0.72798	0.0888747
MSI2	0.21117	0.453981	0.505164	0.728171	0.741723	0.650265	0.757674	0.778696	0.739021	0.399809	0.459396	0.943569	0.686019	0.46817	0.488408
DDX55	0.19373	0.426107	0.195009	1	1	1	0.753375	1	1	0.910475	0.929921	0.738571	1	1	1
NAA15	0.760519	0.711458	0.4995	0.6084	0.342302	0.492933	0.368583	0.404363	0.337855	0.729304	0.785774	0.386313	0.492858	0.187899	0.388081
ADAR	0.491213	0.313994	0.35739	0.638569	0.652874	0.559706	0.669699	0.690666	0.649843	0.533054	0.878374	0.889358	0.849935	0.59259	0.88987
KIF1C	0.461613	0.671174	0.707213	0.20943	0.0503189	1	0.236857	0.651087	0.608945	0.824395	0.852532	0.556405	0.821747	0.54077	0.557624
YBX3	0.15469	0.260905	0.284141	1	1	1	1	1	1	0.378428	0.407663	0.421414	1	0.412016	0.422084
MAGOH	0.740597	0.0643183	0.22742	0.576265	0.597219	0.800217	0.333806	0.367813	0.592902	0.690792	0.750289	0.5582	0.685264	0.151935	0.559934
TIA1	1	1	1	0.378255	0.389814	0.318298	0.403823	0.422448	0.387405	1	0.629659	0.64557	1	1	0.646381
EIF4G2	0.699417	0.884456	0.670208	0.505689	0.0846531	0.397111	0.264835	0.295422	0.522012	0.360548	0.221596	0.45966	0.83274	0.229507	0.108368
HSPD1	1	0.634712	1	0.564494	0.578558	0.488402	0.204287	0.222974	0.188448	0.79373	0.476863	0.499399	0.790926	0.828267	0.837719
AGO1	1	1	1	0.401769	0.0787602	0.339078	0.428368	0.446887	0.411262	0.618744	0.233588	0.670427	0.615623	0.65943	0.671192
LIN28B	0.337997	0.523748	0.166965	1	1	1	1	1	1	0.688139	0.722795	0.738213	0.685033	0.727738	0.738967
SBDS	0.387796	0.586171	0.62286	0.519184	1	1	0.549328	0.570555	0.530036	0.106371	0.404315	0.425484	0.355689	0.134834	0.426552
CIRBP	1	0.580287	0.616845	0.512094	0.525734	0.439315	0.542077	0.563438	0.522894	1	0.776566	0.790911	1	0.781187	1
TARDBP	0.614142	0.486846	0.849021	0.139483	0.151233	1	0.784339	0.461228	1	0.725531	0.772579	0.532656	0.721167	0.779078	0.534138
BUD13	0.525052	0.737907	0.772408	0.671985	0.686151	1	0.316403	0.723671	0.294418	0.28392	0.334497	0.663964	0.8758	0.648106	0.360287
UCHL5	0.559493	0.771037	0.456737	0.322816	0.339454	1	1	0.386847	1	0.132419	0.168351	0.0139927	0.129545	0.0544961	0.187842
U2AF2	0.668746	0.348121	0.825213	0.867401	0.881268	0.776491	0.0605257	0.0284509	0.257781	0.112242	0.647079	0.0465863	0.212098	0.0149433	0.0186718
DHX30	0.529034	0.36442	0.776313	0.677259	0.303487	0.598128	0.322458	0.347457	0.68843	0.881125	0.341354	0.670604	0.285781	0.13375	0.145015
ABCF1	1	0.350446	0.379184	1	1	1	0.321302	0.337261	0.307345	0.49151	0.525003	0.132453	0.48856	0.126359	0.13292
PCBP1	0.276637	0.0911244	0.474476	1	1	1	1	1	1	0.598798	1	1	1	0.639212	0.650871
G3BP2	1	0.931749	1	0.365942	0.389138	0.537189	0.698717	0.450647	0.670081	0.758116	0.609031	0.83574	0.526443	0.820157	0.836679
DDX6	0.279479	0.44534	0.478703	1	1	1	1	1	1	0.603615	0.63899	0.654997	1	0.644104	0.655791
CPSF7	0.286097	0.0975157	0.488497	1	0.409806	1	0.424241	0.442787	1	0.614725	0.229911	0.244793	0.6116	0.234579	0.245527
EXOSC9	1	1	1	0.37501	1	1	0.40043	0.419059	0.384111	0.590961	0.626161	0.642034	0.587817	0.63124	0.64285
SF3B4	0.404568	1	0.643808	1	1	1	0.575017	0.595673	0.555384	0.770261	0.802168	0.816153	0.767396	0.44099	0.816795
RBM22	1	0.795393	0.826771	0.730314	0.743919	0.652368	0.393637	0.779908	0.368491	0.684674	0.449486	0.755387	0.384929	0.740909	0.943053
TUFM	1	1	1	0.722392	0.736075	0.644188	0.383105	0.411771	0.358371	0.912874	0.931838	0.464721	0.670049	0.731243	0.746927
SUPV3L1	0.674767	0.10706	0.632427	0.811268	0.823297	0.739302	0.837125	0.85427	0.820834	0.560174	0.37228	0.653189	0.803909	0.381882	0.865115
PNPT1	0.363588	0.555757	0.591695	1	1	1	1	1	1	0.320725	0.36232	0.766399	0.715162	0.368523	0.382919
DDX19B	0.369704	0.563525	0.599673	1	1	1	1	1	1	1	1	1	1	1	1
HNRNPU	0.605759	0.197486	0.526996	1	0.759106	1	0.774711	0.44698	0.756401	0.712933	0.487627	0.780997	0.190031	0.0276394	0.0314514
NELFE	0.555462	0.401606	0.450883	1	1	1	1	1	1	0.898392	0.919326	1	0.896389	0.922114	0.928265
PABPC4	0.409279	0.612418	0.649594	1	1	1	1	0.602704	1	0.395002	0.44236	0.821425	1	0.811993	0.82205
NONO	1	0.256212	0.279042	1	1	1	1	1	1	1	1	1	1	1	1
RBM25	1	1	0.298529	1	1	1	1	1	1	1	0.427487	1	1	1	0.442539
PPIG	1	1	1	1	1	1	0.323784	0.339759	0.309739	1	1	1	1	1	1
NOL12	0.450864	0.659084	0.695145	1	1	1	1	1	1	0.464876	0.842385	0.854525	0.810815	0.521841	0.855175
STAU1	0.556451	0.768133	0.801157	1	1	1	0.732399	0.753001	0.713195	0.336733	0.689773	0.418765	0.332009	0.400652	0.713394
MBNL1	0.459395	0.668695	0.704742	1	0.608751	1	1	1	1	1	1	0.862386	0.819522	0.854343	0.863006
TBRG4	0.464182	1	0.711686	1	1	1	1	1	1	1	0.858655	1	1	0.862552	1
RBM34	1	0.687773	0.337925	1	1	1	1	1	1	1	0.866036	0.877461	1	0.869743	0.878023
EIF2S2	1	0.78949	1	0.722325	0.736009	0.64412	0.752038	0.772565	0.733212	0.91284	0.724206	0.745746	0.910996	0.934303	0.939788
HNRNPL	1	0.574031	0.890538	0.471315	0.820128	1	0.515643	0.547603	0.817657	0.55428	0.618608	0.647279	0.548516	0.627815	0.648741
PTBP1	0.785573	0.749875	0.797061	0.652316	0.672957	0.842443	0.91748	0.72743	1	0.923464	0.945935	0.954403	0.771596	0.647962	0.850343
HNRNPM	1	1	1	1	0.259374	0.559192	0.669174	0.690161	0.649318	1	0.584358	0.608105	1	1	0.88957
TRIP6	1	1	1	1	1	1	0.407332	0.425951	0.390813	1	1	1	1	1	1
KRR1	0.731598	0.665795	0.718529	0.865066	0.875412	1	1	0.900341	1	0.874865	0.501432	0.535839	0.871866	0.743959	0.537423
ATP5C1	0.464389	1	1	1	0.615694	1	1	1	1	0.827137	0.855086	0.56135	0.483157	0.545653	0.562562
SLBP	1	0.594323	1	0.529095	0.542947	1	1	1	1	0.370348	0.7903	0.804468	1	0.794858	0.438614
NCBP2	0.625545	0.503393	0.85803	1	1	1	1	1	1	0.937517	0.788451	1	0.936024	0.954756	0.959062
MATR3	1	1	0.551286	1	1	1	1	1	1	1	1	1	1	0.719043	1
SRP68	1	0.141645	0.557708	1	0.471356	1	1	0.132442	1	0.686182	1	0.736282	0.683071	0.725806	0.737041
SERBP1	1	0.533041	0.569181	1	1	1	1	1	1	1	1	1	1	1	1
SSRP1	1	1	1	1	1	1	0.599987	0.621728	0.580254	1	1	0.840321	1	1	1
FKBP4	1	1	1	0.595002	0.609285	1	0.626148	0.647132	1	0.464092	0.211057	0.229443	1	0.521931	0.858489
PUM1	0.675065	0.8671	0.892238	1	1	1	1	0.850135	1	0.957144	0.968728	1	0.955959	0.633678	0.654269
U2AF1	0.717993	0.897776	0.919895	1	1	1	0.879814	1	1	0.647398	0.710263	0.73801	1	1	0.98449
SART3	1	1	1	1	1	0.663308	1	0.78953	1	0.697999	0.746805	0.767945	0.920349	0.474994	0.947197
RAVER1	1	1	0.862625	1	1	1	0.811071	0.827946	0.793645	0.751405	0.109961	0.56622	0.939949	0.545685	0.567543
SF3A3	1	0.755208	1	0.685073	0.699094	1	1	1	1	0.617008	0.911453	0.920398	1	0.914379	0.920849
TAF15	1	0.511177	0.863682	1	1	1	0.812625	0.501698	0.795248	0.474691	0.799154	0.308474	0.749318	0.548477	0.570365
WDR43	1	1	1	0.691197	0.705189	1	1	1	1	0.892993	0.376755	0.923334	0.890925	0.917423	0.699799
MAK16	1	0.671661	0.707698	1	0.612441	1	1	1	1	1	1	0.864776	0.822183	0.541537	0.865388
HNRNPA0	1	0.635593	1	0.845028	0.269832	1	0.582591	1	0.853775	0.852479	0.979199	0.90114	1	0.891741	0.982655
PPIL4	1	0.778649	0.81124	1	1	1	1	1	1	0.90665	0.926582	0.934692	0.904754	0.421402	0.935069
AATF	1	1	1	1	1	1	1	1	1	1	1	1	1	1	1
AKAP1	1	1	1	1	1	1	1	1	1	1	0.872859	0.884046	0.843873	0.876487	0.884581
APOBEC3C	1	1	1	1	1	1	1	1	1	1	1	0.914626	1	1	1
AUH	1	1	1	1	1	1	1	1	1	1	1	1	1	1	1
BCCIP	1	1	1	1	1	1	1	1	1	0.797725	0.827843	0.840765	1	0.832021	1
CCAR2	1	1	1	1	1	1	1	1	1	1	1	0.764183	1	1	1
CCDC124	1	1	1	1	1	1	1	1	1	1	1	1	1	1	1
CELF1	1	1	1	1	1	1	1	0.527167	1	0.31348	0.745726	1	1	0.36054	0.374708
CKAP4	1	1	1	1	1	1	1	1	1	0.584464	1	1	1	0.624618	1
CPEB4	1	0.510523	1	1	1	1	1	1	1	1	1	1	1	1	1
CSTF2T	1	1	1	1	1	1	1	1	1	1	1	1	1	1	1
CSTF2	1	1	1	1	1	1	1	1	1	1	0.724616	0.740029	1	1	1
DDX1	1	1	1	1	1	1	1	1	1	1	1	1	1	1	1
DDX21	1	1	1	1	1	1	1	1	1	1	1	1	1	1	1
DDX24	1	1	1	1	1	1	1	1	1	1	1	1	1	1	1
DDX27	1	1	1	1	1	1	1	1	1	0.687955	1	1	1	1	1
DDX28	1	1	1	1	1	1	1	1	1	1	1	1	1	1	1
DDX3X	1	1	1	1	1	1	1	1	1	1	1	1	1	1	1
DDX51	1	1	1	1	1	1	1	1	1	1	1	1	1	1	1
DDX52	1	1	1	1	1	1	1	1	1	1	1	1	1	1	1
DKC1	1	1	1	1	1	1	1	1	1	1	1	1	1	1	1
EEF2	1	1	1	1	1	1	0.23351	1	1	1	1	1	1	1	1
EIF2S1	1	1	1	1	1	1	1	1	1	1	1	1	1	1	1
EIF3G	1	1	1	1	1	1	1	1	1	1	1	1	1	1	1
EIF4B	1	1	1	1	1	1	1	1	1	1	1	1	1	1	1
ESF1	1	1	1	1	1	1	1	1	1	1	0.720559	1	1	1	1
EWSR1	1	1	1	1	1	1	1	1	1	0.445158	0.834376	0.847143	1	0.501945	0.84776
FAM120A	1	1	1	1	1	1	1	0.136305	1	1	1	1	1	0.234215	0.24084
FASTKD2	1	1	1	1	1	1	1	1	1	1	0.880658	0.891554	1	0.884189	0.892057
FIP1L1	1	1	1	1	1	1	1	1	1	1	1	1	1	1	1
FXR2	1	1	1	1	1	1	1	1	1	1	1	1	1	1	1
G3BP1	1	1	1	1	0.533895	1	0.550318	1	1	1	0.405451	0.797411	1	0.787739	0.79811
GEMIN5	1	1	1	1	1	1	1	1	1	1	1	1	1	1	1
GLRX3	1	1	1	1	1	1	1	1	1	1	1	1	1	1	1
GRSF1	1	1	1	1	1	1	1	1	1	0.652458	1	1	1	0.692308	1
HLTF	1	1	1	1	1	1	1	1	1	1	1	1	1	1	1
HNRNPA1	1	1	1	1	1	1	1	1	1	0.667159	1	1	1	0.706955	1
IGF2BP1	1	1	1	1	1	1	1	1	1	1	1	1	1	1	1
IGF2BP2	1	1	1	1	1	1	0.122114	1	1	1	0.221103	0.229674	1	0.223813	0.230116
IGF2BP3	1	1	1	1	1	1	1	1	1	1	0.776955	1	1	1	1
ILF3	1	1	1	1	1	1	1	1	1	1	1	1	1	1	1
KHDRBS1	1	1	1	1	1	1	1	0.51959	1	1	1	1	1	0.736834	0.347944
KHSRP	1	1	1	1	1	1	1	1	1	1	1	1	1	1	1
LARP4	1	1	1	1	1	1	1	1	1	0.682175	0.716895	0.732322	1	1	1
LSM11	1	1	1	1	1	1	1	1	1	1	1	1	1	1	1
METAP2	1	1	1	1	1	1	1	1	1	1	1	1	1	1	1
NUFIP2	1	1	1	1	1	1	1	1	1	1	1	1	1	1	1
PES1	1	1	1	1	1	1	1	1	1	1	1	1	1	1	1
PKM	1	1	1	1	1	1	1	1	1	1	1	1	1	1	1
PRPF6	1	0.514861	1	1	1	1	1	1	1	1	1	0.728511	1	1	1
QKI	1	1	1	1	1	1	1	1	1	1	0.744011	1	1	1	1
RPS10	1	1	1	1	1	1	1	1	1	1	1	1	1	1	1
RRP9	1	1	1	1	1	1	1	1	1	1	1	1	1	1	1
SAFB2	1	1	1	1	1	1	1	1	1	1	1	1	1	1	1
SLTM	1	1	1	1	1	1	1	1	1	1	1	1	1	1	1
SMNDC1	1	0.579782	1	1	1	1	1	1	1	1	1	1	1	1	1
SRSF5	1	1	1	1	1	1	1	1	1	1	0.828146	0.841061	1	1	1
SRSF7	1	0.80104	1	1	1	1	1	0.786956	1	1	0.938596	0.94576	0.396125	0.470496	0.240987
SSB	1	1	1	1	1	1	1	1	1	1	1	1	1	1	1
STIP1	1	1	1	1	1	1	0.486213	1	1	0.00756532	0.0786759	0.332506	0.682399	0.319947	0.73638
SUCLG1	1	1	1	1	1	1	1	1	1	0.721436	1	1	1	0.759615	0.770249
TROVE2	1	1	1	1	1	1	1	1	1	1	1	1	1	1	1
UTP3	1	0.724639	1	1	1	1	1	1	1	0.867479	1	1	1	0.89518	1
ZRANB2	1	1	1	1	1	1	1	1	1	1	0.308233	1	0.677178	0.719995	0.731245
