## Supplemental file 7 for "Reversal of splicing infidelity is a pre-activation step in B cell differentiation"

### Sheet: CD-restoring_exon_inclusion
Term	padj_PC_vs_bNBC	padj_GCB_vs_bNBC	padj_tNBC_bNBC	padj_A_2dpi	padj_A_4dpi	padj_A_7dpi	padj_A_14dpi	padj_A_21dpi	padj_A_28dpi	padj_B_2dpi	padj_B_4dpi	padj_B_7dpi	padj_B_14dpi	padj_B_21dpi	padj_B_28dpi
cellular protein modification process (GO:0006464)	1.52016e-09	1.72197e-09	3.41386e-09	9.87039e-06	7.37416e-06	3.87488e-05	2.53688e-06	6.44269e-07	7.01461e-06	0.00496716	0.00208601	0.00337967	0.000578793	0.000167593	0.00104654
T cell receptor signaling pathway (GO:0050852)	1.57342e-09	8.0594e-09	3.41386e-09	1.69526e-06	1.00359e-05	7.11374e-07	8.77606e-06	1.53965e-06	3.17452e-05	0.00709782	0.00557484	0.00337967	0.000578793	0.00254572	0.00640915
antigen receptor-mediated signaling pathway (GO:0050851)	1.52016e-09	1.72197e-09	3.41386e-09	4.13795e-07	3.92458e-06	1.95264e-07	2.53688e-06	5.859e-07	8.10648e-06	0.012364	0.00771929	0.00639973	0.000852577	0.00485789	0.00915342
mitochondrion organization (GO:0007005)	2.47461e-06	1.13083e-06	1.59192e-06	0.000455579	0.00104471	0.00101514	0.000491868	0.000442408	0.00105435	0.0178189	0.0027901	0.0176757	0.000578793	0.0123597	0.00946618
positive regulation of type I interferon production (GO:0032481)	0.000243583	0.00205948	0.00253256	0.00111105	0.00167499	0.00163714	0.00332884	0.00106249	0.00146416	0.00329082	0.0027901	0.00733185	0.0109357	0.0123597	0.022121
regulation of telomere maintenance via telomerase (GO:0032210)	6.66516e-06	8.36828e-06	2.38595e-06	0.000578486	0.00104471	0.00243202	0.000600726	0.000526364	0.00108711	0.00496716	0.00557484	0.0195337	0.020554	0.0226288	0.022121
phosphorylation (GO:0016310)	1.53347e-06	1.34509e-07	7.26813e-07	0.000151739	3.41921e-05	0.000227977	1.01939e-05	2.00795e-05	1.65742e-05	0.0251705	0.0226826	0.0237761	0.020554	0.00485789	0.00956654
protein phosphorylation (GO:0006468)	5.90123e-08	1.0478e-08	7.43235e-08	0.000809392	0.00135699	0.00255763	0.000357198	0.000309017	0.000639276	0.012364	0.0111223	0.0311755	0.0259853	0.0122663	0.0184604
regulation of type I interferon production (GO:0032479)	0.000153226	0.0031333	0.00151855	0.000524311	0.00104471	0.00119992	0.00136461	0.00115474	0.00176193	0.00496716	0.0111223	0.0180894	0.020554	0.0226288	0.035465
positive regulation of telomere maintenance via telomerase (GO:0032212)	0.000104202	9.76928e-05	0.000128967	0.00124765	0.00173829	0.00593641	0.00131421	0.00115474	0.0016235	0.00496716	0.00557484	0.0211821	0.0259853	0.0306717	0.0284852
regulation of gene expression (GO:0010468)	0.000151261	0.0002515	0.00054649	0.000104264	0.00104471	0.00044035	0.000705773	0.000383956	0.0018538	0.0318031	0.015986	0.019591	0.020554	0.0153214	0.0287404
RNA splicing (GO:0008380)	0.00017851	0.000196834	9.82507e-05	0.00641395	0.00870826	0.00391731	0.00721384	0.00255025	0.00881977	0.0632831	0.00888308	0.0670419	0.0311099	0.0188774	0.00915342
protein ubiquitination (GO:0016567)	6.78541e-07	8.06967e-06	0.000129386	0.000779263	0.00167207	0.00163714	0.000455777	0.000526364	0.00108711	0.113841	0.0379303	0.0754518	0.0797491	0.070492	0.0718974
intracellular protein transport (GO:0006886)	1.70231e-06	8.03723e-07	7.26813e-07	0.000524311	0.00167207	0.00119992	0.00118617	0.000526364	0.00144998	0.308779	0.0937235	0.0574057	0.0542949	0.0634115	0.0511358
branched-chain amino acid catabolic process (GO:0009083)	0.0257715	0.219937	0.02828	7.50309e-05	8.29261e-05	0.000745367	7.84646e-05	7.14035e-05	8.3148e-05	0.226367	0.116218	0.097104	0.10754	0.0424972	0.0411565
branched-chain amino acid metabolic process (GO:0009081)	0.0257715	0.219937	0.02828	7.50309e-05	8.29261e-05	0.000745367	7.84646e-05	7.14035e-05	8.3148e-05	0.226367	0.116218	0.097104	0.10754	0.0424972	0.0411565
porphyrin-containing compound biosynthetic process (GO:0006779)	0.279241	0.290646	0.535221	0.156483	0.166301	0.0636053	0.337808	0.154799	0.0624473	0.0242076	0.00557484	0.00733185	0.01063	0.0327352	0.00946618

### Sheet: NMD-rescuing_exon_inclusion
Term	padj_PC_vs_bNBC	padj_GCB_vs_bNBC	padj_tNBC_bNBC	padj_A_2dpi	padj_A_4dpi	padj_A_7dpi	padj_A_14dpi	padj_A_21dpi	padj_A_28dpi	padj_B_2dpi	padj_B_4dpi	padj_B_7dpi	padj_B_14dpi	padj_B_21dpi	padj_B_28dpi
ubiquitin-dependent protein catabolic process (GO:0006511)	1.56718e-12	1.75445e-14	8.54078e-14	1.65159e-16	4.21693e-18	9.8277e-17	1.08449e-13	8.31359e-17	1.23621e-16	1.58757e-10	1.98033e-10	1.60921e-10	1.8352e-11	2.68094e-10	5.61819e-12
proteasome-mediated ubiquitin-dependent protein catabolic process (GO:0043161)	1.79258e-12	1.75445e-14	8.26241e-13	2.96318e-14	3.22729e-14	2.78496e-13	5.72121e-13	2.27896e-14	8.77331e-15	1.58757e-10	1.96747e-10	3.24569e-10	1.16315e-10	4.11824e-09	9.75687e-12
cellular protein modification process (GO:0006464)	5.41106e-13	4.05043e-14	3.52581e-14	4.27097e-12	1.16059e-13	3.44054e-13	7.41927e-11	1.96885e-13	2.33014e-13	2.17499e-09	2.23302e-09	2.7384e-09	6.54881e-09	1.41324e-07	7.9834e-10
RNA metabolic process (GO:0016070)	8.98839e-09	3.8875e-09	7.51915e-09	1.40922e-10	7.71329e-10	4.85006e-11	1.31634e-10	5.83907e-11	1.15043e-10	1.53467e-08	2.10662e-08	5.93867e-08	3.90355e-07	1.41324e-07	3.97763e-07
regulation of cellular response to stress (GO:0080135)	9.63033e-11	4.38131e-10	2.3758e-10	6.37546e-08	8.1319e-09	2.80471e-08	5.10393e-08	2.24191e-09	1.61401e-08	4.26675e-08	5.38601e-09	7.24293e-09	1.27552e-06	5.54952e-08	5.00819e-08
protein modification by small protein removal (GO:0070646)	2.59627e-11	7.91663e-13	6.76043e-12	9.51855e-15	4.86357e-15	1.68553e-14	2.1224e-14	1.65313e-14	1.25414e-13	6.05538e-08	4.41281e-09	1.13167e-08	2.43859e-07	1.19344e-06	1.68511e-07
regulation of mRNA stability (GO:0043488)	2.53277e-11	2.58185e-10	1.35907e-10	1.0967e-10	4.76726e-12	8.28228e-13	9.55175e-12	3.97292e-12	1.92613e-12	6.0935e-08	2.53152e-07	1.07078e-07	3.03264e-07	6.26303e-07	5.02473e-07
intracellular protein transport (GO:0006886)	2.42821e-16	3.9013e-16	1.23226e-15	1.24728e-14	1.65218e-15	8.28228e-13	2.1224e-14	1.08106e-14	8.77331e-15	2.6446e-08	3.59132e-07	1.45875e-06	3.27774e-07	5.67784e-07	3.05175e-07
regulation of carbohydrate catabolic process (GO:0043470)	5.83273e-11	4.62052e-10	3.08563e-10	5.12223e-09	7.36767e-10	5.19323e-09	5.12483e-10	3.4416e-10	4.76565e-10	1.46561e-07	2.43824e-07	4.41185e-08	4.49249e-06	5.67784e-07	4.28957e-07
proteasomal protein catabolic process (GO:0010498)	1.3909e-08	3.05683e-09	4.52937e-09	3.18042e-10	5.56921e-11	1.3322e-09	6.54044e-09	9.15828e-10	8.89276e-11	1.83932e-07	3.82541e-07	3.94819e-07	2.43859e-07	9.80571e-06	4.36056e-07
protein modification by small protein conjugation (GO:0032446)	2.51631e-09	4.62052e-10	5.28135e-11	4.87019e-10	3.55761e-11	1.42895e-10	8.63109e-09	2.84598e-10	3.01357e-11	1.68743e-07	5.39296e-06	1.68588e-06	1.27552e-06	4.00809e-06	2.77327e-07
Fc-epsilon receptor signaling pathway (GO:0038095)	1.24304e-08	5.03966e-08	1.15059e-07	1.09023e-08	5.17642e-08	1.56801e-07	3.04755e-08	5.68058e-08	2.89423e-08	1.63138e-07	3.08466e-07	1.09269e-07	3.27774e-07	1.13818e-05	5.2847e-07
Fc receptor signaling pathway (GO:0038093)	1.66718e-08	6.44209e-08	1.48834e-07	1.429e-08	6.39457e-08	1.87872e-07	3.72367e-08	7.19552e-08	3.78904e-08	1.83932e-07	3.59132e-07	1.16416e-07	3.89994e-07	1.26314e-05	6.08936e-07
protein deubiquitination (GO:0016579)	4.58484e-11	1.12732e-11	1.83753e-10	5.22791e-14	3.85836e-13	3.66459e-13	1.75372e-13	4.16295e-13	3.19423e-12	5.11061e-07	2.22153e-07	2.6101e-07	4.49249e-06	1.10087e-05	1.05863e-06
regulation of cellular response to heat (GO:1900034)	6.23864e-11	3.63436e-10	2.21283e-10	8.6384e-09	1.07568e-08	1.59779e-07	7.07521e-09	8.05009e-10	6.66802e-09	8.84313e-08	3.82541e-07	1.16416e-07	1.40517e-05	3.2866e-06	6.66425e-07
mRNA processing (GO:0006397)	3.3253e-11	1.4714e-12	9.95227e-12	2.96318e-14	8.03206e-14	4.56494e-13	1.6908e-12	1.96885e-13	8.77331e-15	3.19811e-06	1.54056e-06	3.42273e-06	5.01735e-06	4.00809e-06	6.43648e-06
regulation of mitotic cell cycle phase transition (GO:1901990)	8.56371e-12	1.84278e-10	1.61894e-09	7.72667e-11	1.11678e-10	9.72092e-10	1.87421e-10	2.72765e-10	1.63232e-10	4.50806e-07	1.34311e-05	3.80299e-08	9.68951e-09	1.0506e-05	4.36056e-07
regulation of gene silencing by RNA (GO:0060966)	2.51631e-09	1.61287e-08	1.09497e-08	2.11933e-07	5.24971e-08	5.46171e-08	3.6651e-08	2.32576e-08	6.66802e-09	1.46561e-07	2.43824e-07	1.72348e-07	1.40517e-05	6.29824e-06	5.15959e-06
regulation of posttranscriptional gene silencing (GO:0060147)	2.51631e-09	1.61287e-08	1.09497e-08	2.11933e-07	5.24971e-08	5.46171e-08	3.6651e-08	2.32576e-08	6.66802e-09	1.46561e-07	2.43824e-07	1.72348e-07	1.40517e-05	6.29824e-06	5.15959e-06
cellular response to DNA damage stimulus (GO:0006974)	2.53277e-11	1.72844e-13	2.63724e-15	1.15165e-06	7.88314e-06	3.3554e-06	7.71989e-07	3.24673e-06	1.74963e-06	1.63138e-07	3.82541e-07	8.04891e-07	1.27552e-06	1.98378e-05	7.6382e-07
ncRNA export from nucleus (GO:0097064)	3.411e-09	2.87821e-08	2.1337e-08	1.66144e-05	6.17077e-07	3.49934e-06	4.55838e-07	1.97198e-06	4.28085e-07	8.84313e-08	1.82192e-07	5.25314e-07	1.40517e-05	1.22499e-06	4.12442e-06
regulation of translation (GO:0006417)	5.79888e-12	1.43542e-13	3.20253e-12	6.89464e-10	3.47857e-11	1.0119e-11	7.16992e-11	2.69868e-11	1.63232e-10	2.40268e-07	2.43824e-07	1.36633e-06	2.69394e-06	1.13818e-05	2.80292e-05
DNA repair (GO:0006281)	1.3127e-09	8.11428e-11	3.42525e-12	7.17896e-06	1.24407e-06	1.15423e-06	5.58505e-07	2.62958e-07	1.2733e-06	1.46561e-07	2.27596e-07	1.41337e-07	4.32604e-06	3.85856e-05	1.01153e-05
mRNA splicing, via spliceosome (GO:0000398)	3.3253e-11	9.53437e-12	2.58402e-11	2.55983e-12	1.36313e-11	2.26136e-11	4.70448e-11	1.45195e-11	6.303e-13	3.10184e-06	2.75722e-06	1.27303e-05	3.73183e-05	1.13818e-05	1.13877e-05
organelle organization (GO:0006996)	2.78382e-11	9.53437e-12	3.73237e-11	8.63032e-08	2.10041e-08	1.36573e-07	2.47456e-07	1.91223e-07	2.49613e-07	4.44395e-05	2.20297e-06	8.59039e-06	1.10108e-05	9.80571e-06	2.69885e-06
peptidyl-lysine modification (GO:0018205)	2.74416e-06	3.24467e-06	2.67258e-06	3.68215e-06	5.11059e-06	3.78369e-05	9.28902e-06	1.97198e-06	3.15646e-06	1.38375e-06	7.70676e-07	3.80299e-08	2.66096e-06	1.13818e-05	5.2847e-07
RNA splicing, via transesterification reactions with bulged adenosine as nucleophile (GO:0000377)	7.53532e-10	8.26124e-11	2.21283e-10	1.35322e-11	2.13001e-11	4.47437e-11	7.41927e-11	2.69868e-11	1.1143e-12	1.95382e-05	1.4973e-05	3.69813e-05	0.000107545	2.97146e-05	6.46214e-05
organelle assembly (GO:0070925)	3.25445e-09	4.78623e-09	4.52937e-09	7.06227e-05	1.30638e-05	5.68005e-06	2.73624e-06	0.000136034	3.3496e-05	3.72777e-05	1.88658e-06	1.27303e-05	2.69394e-06	1.04315e-06	6.98905e-07
RNA processing (GO:0006396)	2.58353e-10	1.49759e-11	1.94933e-10	3.42329e-11	1.51885e-11	1.21902e-11	2.3064e-10	1.24172e-11	6.78879e-12	0.00015051	4.72009e-05	0.000244592	0.000365172	0.000353735	0.000162537
protein transport (GO:0015031)	1.54354e-11	1.49759e-11	7.05337e-12	6.09288e-07	2.08733e-06	1.77964e-06	3.2669e-06	6.27693e-06	4.28085e-07	0.000118532	0.000394601	0.000433692	0.000424308	3.5417e-05	0.000667629
mRNA export from nucleus (GO:0006406)	2.78382e-11	3.13616e-11	6.54072e-12	1.47626e-07	1.83556e-08	1.81359e-07	1.1997e-07	2.10514e-08	1.01613e-08	5.22371e-05	0.000502326	0.000204915	0.00215105	0.0018022	0.000697433
chromatin remodeling (GO:0006338)	8.56371e-12	3.63436e-10	5.81679e-11	6.46007e-11	4.76726e-12	3.74546e-12	6.16839e-11	2.69868e-11	9.76147e-12	0.00018686	0.00311394	0.00345778	0.000504482	0.00449987	0.00210106

### Sheet: IR_decrease
Term	padj_PC_vs_bNBC	padj_GCB_vs_bNBC	padj_tNBC_bNBC	padj_A_2dpi	padj_A_4dpi	padj_A_7dpi	padj_A_14dpi	padj_A_21dpi	padj_A_28dpi	padj_B_2dpi	padj_B_4dpi	padj_B_7dpi	padj_B_14dpi	padj_B_21dpi	padj_B_28dpi
mRNA processing (GO:0006397)	1.17685e-09	3.83834e-38	4.758e-30	0.000178521	0.00101984	0.000518272	5.72263e-05	0.00027299	0.000434697	3.26955e-09	5.34553e-10	2.63628e-09	5.37478e-07	2.33913e-09	3.13431e-08
mRNA splicing, via spliceosome (GO:0000398)	5.32327e-09	7.40634e-37	3.37305e-28	0.00471206	0.0169624	0.0133494	0.00155345	0.00515401	0.0150785	2.72909e-08	1.64194e-09	7.12601e-09	2.79737e-06	1.28877e-08	1.73697e-07
RNA splicing, via transesterification reactions with bulged adenosine as nucleophile (GO:0000377)	4.06762e-09	2.61964e-33	3.60769e-27	0.00154279	0.00655244	0.00561365	0.000471997	0.00174767	0.00671686	1.21095e-08	7.96564e-10	3.00741e-09	1.45761e-06	4.96496e-09	7.36609e-08
RNA export from nucleus (GO:0006405)	2.5574e-07	2.72272e-19	1.28562e-19	0.00255095	0.027531	0.000706584	0.00331969	0.032932	0.00995957	2.7799e-07	3.35175e-08	1.28161e-06	6.90935e-06	3.04156e-06	3.98058e-05
mRNA-containing ribonucleoprotein complex export from nucleus (GO:0071427)	1.36739e-06	5.96802e-19	1.28562e-19	0.0135844	0.101246	0.005576	0.0179075	0.0976919	0.037061	9.87856e-07	1.19207e-07	4.51368e-06	2.18976e-05	1.02073e-05	0.000108349
antigen processing and presentation of exogenous peptide antigen via MHC class I, TAP-dependent (GO:0002479)	1.35699e-10	7.25106e-15	1.22547e-10	2.62212e-06	9.27523e-08	1.51323e-08	6.74109e-08	1.0068e-07	6.49108e-08	9.87856e-07	7.78059e-08	3.28323e-08	5.02364e-07	2.7946e-06	6.82621e-07
DNA-dependent DNA replication (GO:0006261)	7.53638e-06	1.38667e-19	1.33428e-10	0.0250372	0.0169624	0.00423026	0.00570294	0.00285491	0.0148779	4.93943e-05	2.6977e-05	6.85497e-06	5.7705e-05	3.16221e-05	4.08854e-05
gene expression (GO:0010467)	3.82813e-17	7.18857e-13	1.4894e-10	9.87789e-06	4.92296e-06	1.3932e-06	1.13851e-08	8.6364e-08	1.12802e-08	1.42319e-10	2.90971e-12	2.05228e-10	1.64235e-09	3.60488e-10	9.65423e-10
antigen processing and presentation of exogenous peptide antigen via MHC class I (GO:0042590)	9.5998e-11	1.60987e-13	7.9684e-10	1.1779e-06	4.50468e-08	9.18301e-09	2.93087e-08	4.95371e-08	2.77034e-08	3.09769e-06	2.41849e-07	1.47773e-07	1.43285e-06	8.3085e-06	2.35756e-06
ncRNA processing (GO:0034470)	2.10468e-12	1.45581e-11	8.22209e-10	1.77771e-09	1.91883e-09	9.18301e-09	4.96133e-13	4.25041e-12	5.64118e-13	1.12595e-08	8.07776e-10	3.00741e-09	1.64235e-09	3.60488e-10	1.27073e-09
ribosome biogenesis (GO:0042254)	7.96526e-11	5.10964e-09	2.64652e-06	2.0801e-09	2.0948e-09	1.03611e-08	1.05883e-11	4.25041e-12	1.85794e-12	1.12595e-08	5.13227e-09	2.02713e-08	1.64235e-09	5.63477e-10	1.16576e-09
rRNA processing (GO:0006364)	1.28352e-11	7.19274e-09	1.21333e-05	1.77771e-09	1.91883e-09	1.97975e-08	4.64784e-12	3.36644e-12	7.44456e-13	1.21095e-08	2.38028e-09	2.67084e-08	1.64235e-09	3.60488e-10	9.65423e-10
rRNA metabolic process (GO:0016072)	4.84378e-10	2.11739e-07	0.000391977	3.23591e-08	2.51183e-08	1.44324e-07	1.1208e-10	3.85686e-11	1.84553e-11	2.37942e-07	1.42535e-07	4.96958e-07	4.52094e-08	1.39284e-08	3.13431e-08
nuclear-transcribed mRNA catabolic process, nonsense-mediated decay (GO:0000184)	4.43639e-12	0.967355	0.761911	2.45056e-05	1.14325e-05	6.72264e-06	1.13851e-08	1.85215e-08	1.07117e-08	0.000135461	2.24988e-05	5.06298e-05	2.13894e-05	2.77966e-05	1.17979e-05
cytoplasmic translation (GO:0002181)	4.43639e-12	0.999996	0.999995	1.99328e-06	9.27523e-08	4.92872e-07	2.16178e-10	4.43025e-11	2.44218e-11	0.000202769	2.70179e-05	5.64538e-05	7.57635e-06	1.12181e-05	3.90232e-06
