## Supplemental file 9 for "Reversal of splicing infidelity is a pre-activation step in B cell differentiation"

### Sheet: Sheet1
KEGG_gene_name	geneSymbol	FDR_tNBC_vs_bNBC	FDR_GCB_vs_bNBC	FDR_PC_vs_bNBC	FDR_A_2dpi	FDR_A_4dpi	FDR_A_7dpi	FDR_A_14dpi	FDR_A_21dpi	FDR_A_28dpi	FDR_B_2dpi	FDR_B_4dpi	FDR_B_7dpi	FDR_B_14dpi	FDR_B_21dpi	FDR_B_28dpi
AKT	AKT1	1	1	1	1	1	1	1	1	1	NA	NA	NA	0.690124	0.883593	0.939244
AKT	AKT2	5.27265e-10	1.52215e-10	1.02256e-05	0.00304288	0.00410992	0.0019005	0.00127462	0.000646047	0.0020034	0.0183819	0.182679	0.149623	7.44309e-05	0.144539	0.402145
AKT	AKT3	1.23173e-08	0.000854944	0.00216988	4.28836e-05	4.19547e-05	3.50597e-05	0.000321898	2.31814e-05	1.67153e-05	0.647622	0.645719	0.631239	0.633398	0.989506	0.641607
AP1	FOS	NA	NA	NA	1	1	1	1	1	1	1	1	1	1	1	1
AP1	JUN	NA	NA	NA	NA	NA	NA	NA	NA	NA	NA	NA	NA	NA	NA	NA
Bam32	DAPP1	0.00295533	0.00303863	0.00407799	0.0287285	0.0259842	0.0272661	0.0273906	0.0279752	0.0278134	1	1	1	1	1	1
BCAP	PIK3AP1	0	0	0	0	0	0	0	0	0	9.99705e-15	9.42494e-13	1.3163e-13	0	2.29624e-12	4.39226e-09
BCL-10	BCL10	NA	NA	NA	NA	NA	NA	NA	NA	NA	NA	NA	NA	NA	NA	NA
BCR	IGH	NA	NA	NA	NA	NA	NA	NA	NA	NA	NA	NA	NA	NA	NA	NA
BLNK	BLNK	0.00204365	0.00205321	0.00198812	0.00426924	0.00437056	0.00445412	0.00401696	0.00264795	0.00382792	0.000447248	0.00123816	0.000641949	0.000125893	7.32821e-05	9.61618e-05
BTK	BTK	0	0	0	1.43385e-08	7.35146e-08	4.19701e-07	1.05539e-07	2.41767e-09	3.64571e-07	0	0	0	0	0	0
CaN	PPP3CA	0	0	0	7.07008e-10	1.53349e-10	1.48476e-07	4.46405e-11	0	4.96782e-08	0.000111937	2.67434e-05	3.54622e-05	0.000701571	6.37937e-10	2.31093e-11
CaN	PPP3CB	2.24299e-10	9.23596e-06	1.65628e-10	4.92457e-07	1	8.98756e-08	0.000155295	1.29667e-08	8.23548e-09	0.00154684	0.000313799	3.14901e-09	2.31705e-07	5.2328e-10	5.36554e-10
CaN	PPP3CC	0.0285844	0.0294996	0.0223764	1	1	1	1	1	1	0.110941	0.197187	0.0245112	0.594386	0.00748933	0.0338429
CaN	PPP3R1	NA	NA	NA	1	1	1	1	1	1	NA	NA	1	1	1	NA
CaN	PPP3R2	NA	NA	NA	NA	NA	NA	NA	NA	NA	NA	NA	NA	NA	NA	NA
CARMA1	CARD11	8.21393e-06	2.58961e-06	6.41508e-05	2.96615e-06	6.48925e-06	1.19542e-05	3.73009e-06	9.36537e-08	1.45842e-05	1	1	1	1	1	1
CD19	CD19	0	0	0	5.08137e-10	6.23854e-09	6.90832e-08	5.2885e-09	5.24613e-12	1.14294e-08	2.41267e-08	8.82919e-07	1.26371e-05	3.92695e-06	1.00802e-05	2.7501e-06
CD21	CR2	7.42705e-11	7.23909e-11	9.68562e-10	0.0287822	0.0271739	0.0283071	0.0292151	0.0316886	0.0288062	2.56551e-13	2.70021e-13	1.58087e-12	1.49877e-13	1.28813e-13	2.98386e-13
CD22	CD22	0	0	0	4.00716e-08	5.84048e-08	7.18628e-08	9.95523e-05	0.000274089	6.41237e-08	0	1.25453e-09	3.38395e-12	0	0	0
CD72	CD72	0.00584372	9.41997e-08	0.0602938	0.0261542	0.0171229	0.00163322	0.000559643	0.0102679	0.751858	0.0359295	0.000415367	2.97061e-07	3.2051e-06	1.81683e-10	0.00121004
CD81	CD81	1	9.06937e-11	0.529007	1	1	1	1	0.522278	1	0.0309532	0.874619	0.0180168	0.446653	0.275147	0.240387
Erk	MAPK1	0	0	0	2.23937e-05	1.81528e-05	2.06154e-05	3.16932e-05	6.25082e-06	3.39017e-05	1.43373e-05	2.09766e-05	4.98222e-05	3.8427e-05	1.80781e-05	0.000283431
Erk	MAPK3	9.17469e-14	0	3.89867e-11	6.60237e-07	3.69744e-08	1.17981e-08	1.02276e-10	8.01918e-14	2.37685e-09	0.00193962	0.00150558	0.007362	0.00250673	0.0016204	0.00332193
FcgRIIB	FCGR2B	2.45508e-07	2.42948e-05	0.00128694	1.25199e-09	0	0	0	0	0	2.2477e-09	0	0	0	0	0
GRB2	GRB2	3.48148e-06	2.33874e-06	7.88556e-06	6.83685e-05	6.67514e-05	0.00345462	2.74971e-05	3.7999e-06	4.45141e-06	0.935306	0.50909	1	1	0.00034024	1
GSK3β	GSK3B	0	0	0	1.49705e-07	1.0699e-07	5.91101e-08	3.05311e-09	1.52418e-13	1.57994e-09	0.000100742	8.28777e-05	0.00055561	0.00242548	0.00095169	3.09289e-05
Ig⍺	NFKBIA	0.000533778	0.00478356	1	0.775865	0.624426	0.57503	0.457086	0.464567	0.430547	0.703169	0.701564	0.688012	0.688956	0.702968	0.697702
Igβ	NFKBIB	NA	NA	NA	NA	NA	NA	NA	NA	NA	NA	NA	NA	NA	NA	NA
IKK⍺	NFKBIE	1.04282e-05	0.0294226	0.00612877	5.72383e-08	0.000553103	2.41412e-08	3.36469e-09	8.83029e-11	2.04139e-06	5.31048e-05	6.64821e-05	1.25853e-06	3.45343e-07	3.68191e-11	2.29921e-09
IKKβ	CD79A	1	1	1	1	1	1	1	1	1	NA	NA	NA	NA	NA	NA
IKK𝛾	CD79B	0	0	0	0	0	0	0	0	0	2.95746e-13	0.000133412	0.00210286	0	3.64721e-08	8.55766e-12
IκB	CHUK	0	0	0	0	7.57518e-13	1.96638e-10	2.11168e-12	0	4.92517e-13	0.000865777	0.0012829	0.00134461	0.00256161	0.00153875	0.0176441
IκB	IKBKB	2.35953e-05	0.00181954	5.16064e-09	0.00599365	8.65953e-05	0.0216526	0.0170583	0.00147648	2.66947e-08	1.0903e-07	2.34104e-06	0.000489241	0.000282444	8.00134e-06	1.328e-07
IκB	IKBKG	1	1	1	NA	NA	NA	NA	NA	NA	0.000222321	0.0002001	0.000852074	0.000155605	0.000222967	0.000211902
LEU13	IFITM1	NA	NA	NA	NA	NA	NA	NA	NA	NA	NA	NA	NA	NA	NA	NA
LYN	LYN	0	0	1.28715e-08	1.23191e-09	1.26596e-05	4.85335e-08	1.99495e-13	0	1.69816e-08	0.0689901	1	0.761567	0.607886	1	0.63279
MALT1	MALT1	8.36422e-13	0	6.33498e-10	4.99829e-08	1.81088e-06	4.46688e-06	9.09448e-06	1.09335e-07	8.99854e-07	0.0469687	0.0432855	0.0487239	0.0505152	0.0735431	0.185153
MEK1/2	MAP2K1	2.10881e-05	2.57105e-06	5.82864e-06	1	1	1	1	1	1	0.0318903	0.0190891	0.0189501	0.0180927	0.0158232	0.0192018
MEK1/2	MAP2K2	0.332036	0.345878	0.364461	1	1	1	1	1	0.728704	1	NA	NA	1	1	1
NFAT	NFKB1	0	0	0	3.9977e-10	3.37923e-10	1.98325e-09	4.38703e-09	7.00971e-12	1.38158e-09	0.00331294	0.00314143	0.00612937	0.00333945	0.00312695	0.00297658
NFAT	RELA	0	0	0	1.52115e-14	1.4083e-12	3.9278e-12	3.02196e-14	0	2.47122e-13	3.8952e-07	4.22561e-06	2.41311e-05	8.11157e-06	1.0895e-06	4.90856e-06
NFAT	NFATC1	0.00231859	0.00241774	0.00161636	0.000305303	0.000520031	3.2365e-05	0.000100161	9.0506e-06	0.000304568	0.00508506	0.00192781	0.000737195	0.00419121	0.00374369	0.00166454
NFκB	NFATC2	0.000770851	0.00180401	0.00104167	0.45899	0.913703	1	0.926446	0.999339	1	0.0712446	0.133561	0.0614509	0.588383	NA	NA
NFκB	NFATC3	1.68783e-06	0.00396101	0.00015839	0.000816721	0.1407	0.128113	0.00801784	0.0140147	0.0110461	0.00484614	0.00104922	0.00469433	0.0166539	0.0850022	0.0402733
PI3K	PIK3CA	0	0	0	4.38292e-10	5.53524e-10	1.29641e-07	1.20213e-10	0	1.5299e-10	0.00287126	0.00409541	0.00237918	0.00113772	0.000240104	0.000668184
PI3K	PIK3CB	5.56287e-05	0.0032372	6.8918e-05	1	1	1	1	0.151386	1	0.21672	0.235735	0.238362	0.201538	0.0245479	0.205683
PI3K	PIK3CD	0	0	0	2.10813e-07	2.61406e-09	5.32054e-12	3.02196e-14	0	2.2249e-07	3.90271e-11	7.28312e-09	5.86775e-09	2.32628e-08	6.92297e-11	1.82791e-07
PI3K	PIK3R1	3.82138e-08	2.12413e-07	0.00200815	0.00115163	0.000931472	0.00116506	0.00103175	0.000342082	0.00112476	0.000356217	0.000401892	0.000131616	0.000131103	6.35426e-05	7.45848e-05
PI3K	PIK3R2	NA	NA	NA	NA	NA	NA	NA	NA	NA	NA	NA	NA	NA	NA	NA
PI3K	PIK3R3	NA	NA	NA	NA	NA	NA	NA	NA	NA	NA	NA	NA	NA	NA	NA
PIR-B	LILRA1	1	1	NA	NA	NA	NA	1	NA	1	NA	NA	0.310398	NA	0.000523455	NA
PIR-B	LILRA2	NA	NA	NA	1	1	1	1	1	NA	NA	NA	NA	NA	NA	NA
PIR-B	LILRA3	NA	NA	NA	NA	NA	NA	NA	NA	NA	NA	NA	NA	NA	NA	NA
PIR-B	LILRA4	NA	NA	NA	NA	NA	NA	NA	NA	NA	NA	NA	NA	NA	NA	NA
PIR-B	LILRA5	NA	NA	NA	NA	NA	NA	NA	NA	NA	NA	NA	NA	NA	NA	NA
PIR-B	LILRA6	NA	NA	NA	NA	NA	NA	NA	NA	NA	NA	NA	NA	NA	NA	NA
PIR-B	LILRB1	0.140469	0.146427	0.0295744	0.176954	0.000584316	0.000233992	1.02594e-05	9.49617e-07	2.36964e-05	0.0511283	0.0190509	0.0692358	0.00352168	0.000531359	0.0117362
PIR-B	LILRB2	1	NA	NA	NA	NA	NA	NA	NA	NA	NA	NA	NA	NA	NA	NA
PIR-B	LILRB3	NA	NA	NA	NA	NA	NA	NA	NA	NA	NA	NA	NA	NA	NA	NA
PIR-B	LILRB4	NA	NA	NA	NA	NA	NA	NA	NA	NA	NA	NA	NA	NA	NA	NA
PIR-B	LILRB5	NA	NA	NA	NA	NA	NA	NA	NA	NA	NA	NA	NA	NA	NA	NA
PKCβ	PRKCB	7.46036e-15	4.57143e-14	2.0361e-05	0.00106316	0.00102728	0.00164656	0.00681267	0.000105629	0.00693198	0.030743	0.0294777	0.0293563	0.0348319	0.0303837	0.0632128
PLC-𝛾2	PLCG2	0	0	0	1.01511e-09	5.97828e-12	9.79979e-12	8.00555e-15	0	1.56161e-14	5.65637e-05	1.66229e-06	7.13445e-05	2.05083e-05	6.02953e-06	3.28763e-07
Rac	RAC1	0.495032	0.516922	0.487884	1	1	1	1	1	1	0.93941	0.936826	0.920972	0.919468	0.938202	0.933729
Rac	RAC2	1	1	1	1	1	1	1	1	1	1	1	1	1	1	1
Rac	RAC3	NA	NA	NA	NA	NA	NA	NA	NA	NA	NA	NA	NA	NA	NA	NA
Raf	RAF1	0.938437	0.985651	0.930991	0.0163825	0.00936944	0.0228283	0.00936509	0.00334972	0.00887689	0.744869	0.962713	0.672272	0.657762	0.921828	0.538741
Ras	HRAS	3.37283e-05	0.00183352	0.00143582	0.00356929	0.00154001	0.000548981	0.00368005	0.000805237	0.00055146	1	1	0.902489	1	1	1
Ras	KRAS	0.000895374	6.67471e-05	0.00267937	0.0384554	0.0451229	0.0463309	0.0434728	0.0308398	0.0977803	0.00683214	0.01318	0.00862558	0.014558	0.0140552	0.0319386
Ras	NRAS	6.55168e-14	0	6.78366e-12	0.00087295	0.00117604	0.00124945	0.000474133	0.000108448	0.0005633	0.874279	0.871486	0.855223	0.853433	0.871745	0.865009
RasGRP3	RASGRP3	0	0	0	7.19726e-06	1.5709e-06	8.0774e-07	2.2708e-08	6.15653e-11	1.30819e-07	7.25344e-09	7.39884e-12	5.21411e-12	1.22967e-13	0	0
SHIP	INPP5D	0	0	0	0.00165191	0.00281346	0.000688968	0.00118105	2.75479e-05	0.00153478	0.00959909	0.00100907	0.0122214	0.0418219	0.00118055	0.267802
SHIP	INPPL1	4.3244e-12	0	8.10195e-11	0.00817697	5.3209e-07	0.0127322	0.000222024	6.77432e-08	1.68678e-07	0.000275712	0.000194015	0.00444118	2.00053e-06	2.88763e-07	1.45059e-06
SHP1	PTPN6	0	3.52248e-15	6.34364e-10	0	8.33538e-14	5.70373e-13	0	0	1.56161e-14	2.31877e-11	3.3523e-11	2.30966e-10	1.84272e-11	4.05361e-12	2.32473e-11
SOS	SOS1	1	1	0.318035	0.103399	0.101758	0.101293	0.10415	0.120669	0.13561	1	0.867433	0.851674	1	0.867396	1
SOS	SOS2	0	0	0	1.69782e-09	5.53325e-09	2.39192e-09	7.16259e-11	5.2548e-15	1.50734e-10	0.0156925	0.0190332	0.0181073	0.00907736	0.0101466	0.00476912
SYK	SYK	0.000425882	0.000428892	0.000407634	1.97453e-05	1.05971e-05	2.23133e-05	3.06501e-06	1.06946e-09	3.40888e-06	1	1	1	0.994813	1	1
VAV	VAV1	2.69759e-05	2.41137e-05	3.59003e-05	0.049539	0.0452082	0.0654744	0.0445189	0.0500977	0.0466983	0.601349	0.504542	0.515172	0.476398	0.487569	0.508907
VAV	VAV2	0	0	8.75185e-10	1.28678e-07	9.83554e-08	1.43403e-07	2.66734e-09	8.01918e-14	2.70739e-09	0.000473699	0.00792151	0.000198972	0.00113205	0.000378247	0.00314974
VAV	VAV3	1.60455e-08	0.000454434	0.0353297	0.0187151	1	1	NA	NA	NA	0.408941	0.333371	0.74026	0.382721	0.314149	0.352933
